# Data-modeling the interplay between single cell shape, single cell protein expression, and tissue state

**DOI:** 10.1101/2024.05.29.595857

**Authors:** Yuval Tamir, Yuval Bussi, Claudia Owczarek, Luciana Luque, Giuseppe Torrisi, Leor Ariel Rose, Orit Kliper-Gross, Chris Sander, Linus Schumacher, Maddy Parsons, Leeat Keren, Assaf Zaritsky

## Abstract

Changes in cell shape are fundamentally involved in signaling, intracellular organization, function, and intercellular interactions within tissues, in health and disease. Investigating the interplay between cell shape and protein expression was limited, until recently, by the number of proteins that can be imaged simultaneously or by population averaging. We combined spatial multiplexed single cell imaging and machine learning to systematically investigate the intricate relationships between cell shape and protein expression in the context of heterogeneous human cells in their native state in human tissue samples in situ. Our analysis established a universal bi-directional link between the cell’s shape and its protein expression across different cell types, diseases, and disease states in human tissues, enabling new applications. Machine learning interpretability showed that the contribution of shape features to a prediction can potentially infer new protein functions. Unbiased screening of the links between all pairs consisting of one protein and one cell type identified a subpopulation of large p53-positive tumor cells across two cancers. Ultimately, inclusion of single cell shape properties enhanced Graph Neural Network disease state prediction. Our results open the door to unraveling the intricate connections between protein expression at the single cell level, cell shape, tissue organization, and tissue state in a physiological context.
