## Supplementary material for "Data-modeling the interplay between single cell shape, single cell protein expression, and tissue state": Table S1 - data summary

### Sheet: Sheet1
Dataset	Technology	Disease	# patients	# cells	# proteins	# cell types	resolution
MIBI-TNBC	MIBI-TOF	TNBC	40	178366	36	16	0.5 µm px
MIBI-TB	MIBI-TOF	TB	26	56402	38	19	0.5 µm px
CODEX-HNC	CODEX	HNC	139	2061162	22	16	0.4 µm px
CODEX-CRC	CODEX	CRC	35	218372	56	16	0.4 µm px
MIBI-Melanoma	MIBI-TOF	Melanoma	69	1701560	36	27	0.5 µm px
IMC-TNBC	IMC	TNBC	58	3738846	35	32	1µm px
Table 1 Datasets used in this study:
MIBI-TNBC (Keren, Leeat et al., 2018), MIBI-TB (McCaffrey, Erin F et al., 2022),
CODEX-HNC (Wu, Zhenqin et al., 2022), CODEX-CRC (Schürch, Christian M et al., 2020),
MIBI-melanima (unpublished), IMC-TNBC (unpublished)
