## Supplementary material for "Data-modeling the interplay between single cell shape, single cell protein expression, and tissue state": Table S2 - IMC TNBC antibody panel

### Sheet: Sheet1
Tag		Catalogue number	Target	Clone
141	Pr	3141018D	CD38	EPR4106
142	Nd	3142013D	EGFR	D38B1
143	Nd	3143026D	p53	DO-7
144	Nd	3144025D	CD14	EPR3653
145	Nd	3145015D	T-bet/TBX21	D6N8B
146	Nd	3146020D	CD16	EPR16784
147	Sm	3147021D	CD163	EDHu-1
148	Nd	3148020D	Pan-Keratin	C11
149	Sm	3149028D	CD11b	EPR1344
150	Nd	3150031D	PD-L1	E1L3N
151	Eu	3151021D	CD107a/LAMP1	H4A3
152	Sm	3152018D	CD45	D9M8I
153	Eu	3153029D	CD44	IM7
154	Sm	3154024D	CD366	D5D5R
155	Gd	3155018D	FoxP3	PCH101
156	Gd	3156033D	CD4	EPR6855
158	Gd	3158029D	E-Cadherin	24E10.
159	Tb	3159035D	CD68	KP1
160	Gd	ab7856	HLA DR + DP + DQ	CR3/43
161	Dy	3161029D	CD20	H1
162	Dy	3162034D	CD8a	C8/144B
163	Dy	3163028D	VEGF	G153-694
164	Dy	EH12.2H7	CD279 (PD-1)	EH12.2H7
165	Ho	3165032D	β-Catenin	D13A1
166	Er	3166030D	B7-H4	H74
167	Er	3167021D	Granzyme B	EPR20129-217
168	Er	3168022D	Ki-67	B56
169	Tm	3169023D	Collagen Type I	Polyclonal
170	Er	3170019D	CD3	Polyclonal, C-Terminal
171	Yb	3171024D	CD27	EPR8569
172	Yb	3172031D	PD-L2	D7U8C
173	Yb	3173016D	CD45RO	UCHL1
174	Yb	ab7817	alpha smooth muscle Actin	1A4
175	Lu	ab193555	Vimentin	EPR3776
176	Yb	NB600-562SS	CD-31	JC/70A
